# Plant pathogenic fungi hijack phosphate starvation signaling with conserved enzymatic effectors

**DOI:** 10.1101/2023.11.14.566975

**Authors:** Carl L. McCombe, Alex Wegner, Chenie S. Zamora, Florencia Casanova, Shouvik Aditya, Julian R. Greenwood, Louisa Wirtz, Samuel de Paula, Eleanor England, Sascha Shang, Daniel J. Ericsson, Ely Oliveira-Garcia, Simon J. Williams, Ulrich Schaffrath

## Abstract

Phosphate availability modulates plant immune function and regulates interactions with beneficial, phosphate-providing, microbes. Here, we describe the hijacking of plant phosphate sensing by a family of Nudix hydrolase effectors from pathogenic *Magnaporthe oryzae* and *Colletotrichum* fungi. Structural and enzymatic analyses of the Nudix effector family demonstrate that they selectively hydrolyze inositol pyrophosphates, a molecule used by plants to monitor phosphate status and regulate starvation responses. In *M. oryzae*, gene deletion and complementation experiments reveal that the enzymatic activity of a Nudix effector significantly contributes to pathogen virulence. Further, we show that this conserved effector family induces phosphate starvation signaling in plants. Our study elucidates a molecular mechanism, utilized by multiple phytopathogenic fungi, that manipulates the highly conserved plant phosphate sensing pathway to exacerbate disease.

**One-Sentence Summary:** A family of conserved enzyme effectors from pathogenic fungi manipulate plant phosphate sensing to promote infection.
