## supplemental tables for "Plant pathogenic fungi hijack phosphate starvation signaling with conserved enzymatic effectors"

### Sheet: Table 1
Supplemental Table 1: The names, species, host plant, protein sequences, and accession IDs of identified Magnaporthe, Colletotrichum, and Ceratocytsis Nudix effectors.
Name	Species	Host plant (only one example, not an exhaustive list)	Protein Sequence	Accession ID (NCBI)	Sequence Identity with MoNudix (%)	Notes	Experimentally assessed in this study
MoNudix	Magnaporthe oryzae	Rice (Oryza sativa)	MKSSLFYLTFGLVPAILAAPGKPGSSYDASGSRHRCGVVPFHGTSEVWMVPSKESGWILPKGGLDVQDGGDWETCVRREAREEGGFTLGPVEYLGTFGDIVWYKGTVTHKSDPTDPEVKARGPAKHFTISDARGYLTGYGKKKDAMLEALNAATRG	XP_003711159.1 and XP_003720442.1	100	There are two genes from M. oryzae (MGG_14344 and MGG_14156) which encode identical MoNudix proteins.	Yes
MoNudix 2	Magnaporthe oryzae	Rice (Oryza sativa)	MHPILLFLVLGFTLTIGASPTKQLETVKSGSVHGADSSRIRCGVVAFNPDGSVWMVAAKTQGWILPKGGYDQDQDHNMIECVQREAMEEAGLTLSSIYPLDLDEGTLHWYTAKVTADGPRTDKNLDEEKRPLPRPVKVPQAWNALREGNQKKKATMHRALSAALSFWKSVSIGEC	KAI7909397.1	40	Not annotated in M. oryzae 70-15 reference genome, but reanalysis of (23) RNA-Seq data indicates that it is expressed specifically during infection.	Yes
ChNudix	Colletotrichum higginsianum	Bok choy (Brassica rapa subsp. Chinensis)	MHPSFLSLAACFVLAVGANPVKPGSVDEGGSRSRCGVVAFEGNGKVWMVHSKADGLILPKGGYDSDKDSNMEDCVVREAKEEAGVDVIRSSIVALSVDDGSVHWFKCKVSGHGTRTDASLEGRKPPRALPVADAMTELKKDSKGKKKGMQKALKAATK	XP_018150598.1	41	-	Yes
ChNudix 2	Colletotrichum higginsianum	Bok choy (Brassica rapa subsp. Chinensis)	MHPSFYTAACLVLAVVANPVKPGSVDEGGSRSRCGVVAFEGSGKVWMVHSKADGLILPKGGYDSDKDSNMEDCVVREAKEEAGVNVIRSSIVALSVDDGSVHWFKCKVSGHGTRTDASLGGRKPPRALPVADAMTELKKDTKGKKKGMRKALEAATG	XP_018150610.1	42	-	Yes
CgNudix	Colletotrichum graminicola	Maize (Zea mays)	MYSTTYAILFLVGLCRVLVGAQPLDVLAPREYKDWTNFKDINPWSLPEHYVKGTGDKAGSVYLGHERIRCGVVAFDGSTGIWMIPANNNFETVGYILPRGGYDIEKDKDMGDCVLREALEEGGLVISRSSLKPLGLSKGGSVFWFKGTVTKTVTPTEVRAHPPKLFSLTNAPKELQKPLKSPQKKEDMRMAFSVAERL	XP_008100877.1	39	-	Yes
CtNudix	Colletotrichum lentis	Lentil (Lens culinaris)	MHYSILNLCTFALWGAFSFNFAGAQNGNGLLPGDEAAWKSMQSIDAWYLPSDVVSGGTKDGSVTLKGSKDRIRCGVVPYDKNGKVWMIPANGNFNQVGYILPRGGYDSRHDSTLADCVLREAKEEGGIIIDIKSLIPLGRSNQGSVYWYRGTVTKQVKPTEQRAQPPKLFDLSTARKELQKPPGNPKKKADMRMALLNSVSAQQSMSYQSTFRQRQRGGPKQT	HO663661.1	39	Only an mRNA sequence is listed, we inferred the protein sequence from the mRNA.	Yes
ChNudix 3	Colletotrichum higginsianum	Bok choy (Brassica rapa subsp. Chinensis)	MHLSLLWLTLGLALIVGANPVNPGSPKSEKPGSSKPVKSGSINEGDSRLRCGVVAFEPNGHVWMVASKKDGYILPKGGFDEDKDKDLEDCVVREAKEEAGVVVDRDSIESLDDVKDGSVHWFKCTALSHGARTDPELAKRKPPKAYSVAKAWKRLKEGDQEKKQGMHKALRAAT	CCF35203.1 and XP_018151900.1	44	This gene has multiple annotated gene structures with different intron-exon boundaries, this may be due to the insertion of a transposable element into one of the predicted introns. To determine the sequence listed here we manually assessed the reads mapping to this region in the RNA-Sequencing data from (24).	No
N/A	Magnaporthe pennisetigena	Cenchrus echinatus	MKSSLFYLTFGLVPAILATPGNPGASGSQRRCGVVPFHSQTEVWMIPSASSGWILPKGKYETKDRSWEACARREAEEEGGFYFDSLEYVGSFGDTVWYKGTVTRKGEPTDQKNRSRGPAAHFTFSEAAGYLTGYGEKKDSMLSALNKALE	XP_029743129.1	67		No
N/A	Magnaporthe grisea	Digitaria sanguinalis	MKFSLFYLTFGLVPATLSAGDGASGSYRRCGVVPFTSDGEVWMIPSEKSGWILPKGKIESDDSDTKECAAREAREEGGFYFSQDLQYVGAFVDTVWYTGTVTTKGEPTDKKNANRGPAKHFKSEVARKHLEGMKKKASMLTALDTVLGR	XP_030976126.1	57		No
N/A	Colletotrichum orbiculare	Cucumber (Cucumis sativus)	MKLSILSLALSFALSVGALPAKDGSVASGSGERARCGVVAFNADRTVWMVASKENGWILPKGGFDSRTDKSWEDCVMREAEEEAGIVLVRSSITWLGVDDDVYWYKANVASVGTPTDSSLGDREAPRAFTISQARTELSKGKKSKKAGMRKALEAAI	TDZ23881.1	45		No
N/A	Colletotrichum spinosum	Xanthium spinosum	MKLSILSLALSFALSVGALPAKDGSVASGSGKRALCGVVAFNEDGTVWMVASKENGRILPKGGFDSRKDSSWEDCVMREAEEEAGIVLVRSSITWLGVDDDVYWYKANVASVGTRTDASLEDRPEPRAFTISQARTELSKGKESKKAGMRKALEAAI	TDZ29357.1	44		No
N/A	Magnaporthe grisea	Digitaria sanguinalis	MKFSLLCFALGFASTISGLGEGSSEKENSLRDPKTNKRERCGVVPFGDANKETVWMIWAATEAVGLILPKGGWDTVEDHSWEQCASREAREEGGFLFNHLKYLGYIQGVHWYSGVVTETVERTDKKAKERPKPTLQTAKSAVKHLTGYGDKKDYMLAALQAALSPSFRLV	XP_030984308.1	44		No
N/A	Magnaporthe grisea	Digitaria sanguinalis	MHPILLFLVLGFTLTIGASPTKQLETVKSGSVHGADSSRIRCGVVAFDPDGSVWMVAAKTEGWILPKGGYDEDKDHNMIECVEREAMEEAGLTLSSIYPLDLDEGTLHWYTAKVTAHGPRTDKNLDEEERPLPRPVKSPERGAFVLEIGFDRGMLTGYKRNGRTLYAVSGKNDCLQEVFLPQHRLIQGNQQLSERRSIINTSVCSDLIRG VP	KAI6301340.1	35		No
N/A	Colletotrichum fructicola	Strawberry (Fragaria × ananassa)	MQYSVSNVWSVALWGAFAIHAVTAQNGKDLLPGDKDVWQGMKGVDAWRLPSDTVKTGGKDGSVTLKGSKDRVRCGVVPYDKDGNVWMIPANGNFDQVGYILPRGGYDSRHDTTLADCVVREAKEEGGLVIDVKSLVPLGRSNHGSVYWYKGSVTKHVKPTEPRPQPPKAFKLNDARKEMQKPAGNPKKKADMRMALHTSVSADDSKNYRSTFKPLERGGPSRPAGPSRPAGGQGSRQTKPTR	KAF4477949.1	39		No
N/A	Colletotrichum orchidophilum	Phalaenopsis sp.	MRFSMLNIQRLVLLSAFGLSAVKAQTGDLGAEDGLGPVNDSGPEVDTGPEVDPGPEVDPHPDDDLRDGDEEDDVWKNFGTVDPWRLPANYKEGDGDKAGSVFLVPSGYRIRCGVVPYDNNGEIWMIPVSKSFKEIGYILPRGGYDSDKDHSLADCVLRESEEEAGLIIDRNSLIPLGLGNHSAVYWYRGKITETGTPTEGRSLPPKNFTIDGTREQLRKPLKKPSKKADMRQAFHNAATADESKSYALTFAANGGATTGGSASSGNSGYSTEDEDKWKVIYNDGYTNGEQPIVKIWCDPLDFKIVAKGARPNQAPTGSSLSSIMLELWKATGVSITEIKSIEFWEVVDLDTETAISDARTELNGDGGGFTTTNEVGEEKAWSKLKDSSYGKVAAQLSKD…	XP_022478910.1	37		No
N/A	Colletotrichum fioriniae	Strawberry (Fragaria × ananassa)	MQYSMINIQKLALWGAFSLIAVKAQTDDLLPGDDSETVWKALGTVDPWYLPADVVDGGDKDGSVLQKATGNRIRCGVVGYDNKNNIWMIPANGNFDQVGYILPRGGYDSRSDKSIADCVLRESKEEGGLIIDINSLIPLGLSNGGAVYWYKGNITETVEPTEPRPRPPKGFTVDDTRAELLKPPGKPAKKADMRQAFHNSATADESTRYELTFTAKEGSATGGSDYSVKDLGRWKAIYTDGFTNGEQAIMKVLCDIYGYRIVANEAWASQVPLGLSLSSVITQLWTATSLNINEVTSIKFSEVVDPATQTAISSARTELGESAGGFTTTNDLGETKGWNTLMASPYGVVASEVAKAVGKGIAGISVADGNPSEMLFTLEQ	EXF81398.1	36		No
N/A	Colletotrichum tropicale	Manikara bidentata	MQHSARTLCKIALWGAFSLIAVKAQGTNGLLAGDENDWLALDNIDPWYLPPDIVDGGDKDGSVRCGVVPLDKSGNVWTIPANGDFDAVGYILPRGGYDSRSDRSLADCVLRESKEEGGFIIDVNSLIPLGLSKGETVYWYKGTVTENVDPTEPRDRPPKSFAAAEARTELQKPAKKPTKKSDMRMAFNKAESASESNSYRSTFKAGGGASAYSFKDAGAAMEVYSTEFQSGSAPVVKVEVDSFLNKLVAEKAGNSQDQTKIRLSLARMLGSVWLKKGLAIKQLSAVEFIDVVDDKTKAEITAVQGELEAVAEDFEVQSTDSVHWGRLVSTPLGEAAQSLAAAAEKSVSKISVTSSPIGIVFDLI	KAJ3955392.1	39		No
N/A	Colletotrichum sidae	Sida spinosa	MYYSTRSLCRIALWGAFSLVTVTAQNSNGLLAGDDNGWAEFVDVEPWYLPPDAIEGGDKDGSMVIMTGRVRCGVVAFDKNGNVGMIPANGDFAKVGYILPRGGYDARPDYDKDLSDCVLHESREEGGFVIERETLTPLGLSKGGAVYWFKGTITEVVEPTEKRTEDPVLLSVAKAREQLLKPPNKPSKKADMRMAFAEALKADDRKSYRNTFKAGGGKSPYSFNDIGAATEVYSAEFKAGAEPIVKIEVDTLMSKLVARNPLNSQDGTQKRVSLAQMMGSVWVSKGKGIDKVGAVAFEDVADEKTAAAITAAQGDLGSTGADFEVNPNDSTPWGRLVTSPLGEEVQTMAAAAGQTISKISVTASPVGIVFDLVALASSSSRL	TDZ71913.1	34	Has an arginine to histidine mutation at a conserved Nudix box residue that may prevent programs from identifying the Nudix box.	No
N/A	Ceratocystis platani	London plane (Platanus x acerifolia)	MKFSIFQLLSITLLGSFGPTAVHADSGLLENDWGSLEYYSDVGINAWKLPGDVTYIEDDEDDKKEGSVYLGEVRIRCGVVPYDKDGDVWMIASRDMEDCVIREAKEESGFDINRDSISSLGISADRGTYWFKAKIDSFGDATDTKPRPAKPKWFGKERAREEMQRPYDRPSKKREMRVALYFAE	KKF92227.1	37		No
N/A	Ceratocystis fimbriata	Sweet potato (Ipomoea batatas)	MKFSILQLLSITFLGSFGPAAVHAADHGVLDDDWGSVKYYSDVGINAWNLPGGVTYIEDPEDDEKDGSVYLGNVRIRCGVVPYDKDGDVWMIAARKDFSEVGYIFPRGRYDHRYDTDMEDCVVREAKEESGFVIDKDSISSLGISADRGTYWFKAKIESFGVATDPKPRPAEPKWFRKQSARDEMQRPYDRPSKKREMRVALYFAE	PHH54648.1	36		No

### Sheet: Table 2
Supplemental Table 2: Sequences of the purified proteins used in this study
Name	Sequence	Notes	Relevant NCBI Accession
MoNudix - Crystallisation	GPMRCGVVPFHGTSEVWMVPSKESGWILPKGGLDVQDGGDWETCVRREAREEGGFTLGPVEYLGTFGDIVWYKGTVTHKSDPTDPEVKARGPAKHFTISDARGYLTGYGKKKDAMLEALNAATRGS	To achieve protein crystallisation the flexible N-terminus was removed, includes 'GPM' and 'S' scars on the N- and C-termini respectively	XP_003711159.1 and XP_003720442.1
MoNudix - Functional assays	GPMAPGKPGSSYDASGSRHRCGVVPFHGTSEVWMVPSKESGWILPKGGLDVQDGGDWETCVRREAREEGGFTLGPVEYLGTFGDIVWYKGTVTHKSDPTDPEVKARGPAKHFTISDARGYLTGYGKKKDAMLEALNAATRGS	This is the purified MoNudix protein that was used for enzymatic assays, includes 'GPM' and 'S' scars on the N- and C-termini respectively	XP_003711159.1 and XP_003720442.1
MoNudix E79Q	GPMAPGKPGSSYDASGSRHRCGVVPFHGTSEVWMVPSKESGWILPKGGLDVQDGGDWETCVRRQAREEGGFTLGPVEYLGTFGDIVWYKGTVTHKSDPTDPEVKARGPAKHFTISDARGYLTGYGKKKDAMLEALNAATRGS	Same as 'MoNudix - Functional assays' but with a conserved glutamate (79) substituted with glutamine	XP_003711159.1 and XP_003720442.1
MoNudix KKEE	GPMAPGKPGSSYDASGSRHRCGVVPFHGTSEVWMVPSEESGWILPKGGLDVQDGGDWETCVRREAREEGGFTLGPVEYLGTFGDIVWYKGTVTHKSDPTDPEVKARGPAKHFTISDARGYLTGYGKEKDAMLEALNAATRGS	Same as 'MoNudix - Functional assays' but with two conserved lysines (53 and 142) substituted with glutamate	XP_003711159.1 and XP_003720442.1
MoNudix 2	GPMASPTKQLETVKSGSVHGADSSRIRCGVVAFNPDGSVWMVAAKTQGWILPKGGYDQDQDHNMIECVQREAMEEAGLTLSSIYPLDLDEGTLHWYTAKVTADGPRTDKNLDEEKRPLPRPVKVPQAWNALREGNQKKKATMHRALSAALSFWKSVSIGES	Includes 'GPM' and 'S' scars on the N- and C-termini respectively	KAI7909397.1
MoNudix 2 EQ	GPMASPTKQLETVKSGSVHGADSSRIRCGVVAFNPDGSVWMVAAKTQGWILPKGGYDQDQDHNMIECVQRQAMEEAGLTLSSIYPLDLDEGTLHWYTAKVTADGPRTDKNLDEEKRPLPRPVKVPQAWNALREGNQKKKATMHRALSAALSFWKSVSIGES	Same as MoNudix 2 but with a conserved glutamate mutated to glutamine.	KAI7909397.1
ChNudix	GPMNPVKPGSVDEGGSRSRCGVVAFEGNGKVWMVHSKADGLILPKGGYDSDKDSNMEDCVVREAKEEAGVDVIRSSIVALSVDDGSVHWFKCKVSGHGTRTDASLEGRKPPRALPVADAMTELKKDSKGKKKGMQKALKAATKS	Includes 'GPM' and 'S' scars on the N- and C-termini respectively	XP_018150598.1
ChNudix EQ	GPMNPVKPGSVDEGGSRSRCGVVAFEGNGKVWMVHSKADGLILPKGGYDSDKDSNMEDCVVRQAKEEAGVDVIRSSIVALSVDDGSVHWFKCKVSGHGTRTDASLEGRKPPRALPVADAMTELKKDSKGKKKGMQKALKAATKS	Same as ChNudix but with a conserved glutamate mutated to glutamine.	XP_018150598.1
HsDIPP1	GPMMKLKSNQTRTYDGDGYKKRAACLCFRSESEEEVLLVSSSRHPDRWIVPGGGMEPEEEPSVAAVREVCEEAGVKGTLGRLVGIFENQERKHRTYVYVLIVTEVLEDWEDSVNIGRKREWFKIEDAIKVLQYHKPVQASYFETLRQGYSANNGTPVVATTYSVSAQSSMSGIRS	Positive control for PP-InsP hydrolysis assays	O95989.1
HsNudt16	MGSSHHHHHHSSGLVPRGSHMAGARRLELGEALALGSGWRHACHALLYAPDPGMLFGRIPLRYAILMQMRFDGRLGFPGGFVDTQDRSLEDGLNRELREELGEAAAAFRVERTDYRSSHVGSGPRVVAHFYAKRLTLEELLAVEAGATRAKDHGLEVLGLVRVPLYTLRDGVGGLPTFLENSFIGSAREQLLEALQDLGLLQSGSISGLKIPAHH	Purchased from Abcam, positive control for mRNA decapping assays	NP_689608.2
AtNudx7	MGTRAQQIPLLEGETDNYDGVTVTMVEPMDSEVFTESLRASLSHWREEGKKGIWIKLPLGLANLVEAAVSEGFRYHHAEPEYLMLVSWISETPDTIPANASHVVGAGALVINKNTKEVLVVQERSGFFKDKNVWKLPTGVINEGEDIWTGVAREVEEETGIIADFVEVLAFRQSHKAILKKKTDMFFLCVLSPRSYDITEQKSEILQAKWMPIQEYVDQPWNKKNEMFKFMANICQKKCEEEYLGFAIVPTTTSSGKESFIYCNADHAKRLKVSRDQASASL	Positive control for various Nudix hydrolase enzyme assays	OAP01189.1
AvrM14-A	SNAGNNDLKNVKAIAIVYRELSDGSQTVLLAKMKGLADEKGWMFVRGHVREDEEADPGVAAIRETQEETGFTGMVKKSGAPFTQPGSKDTQRVITIHPHIVQVQEASKSKDTEDTVKRQFLWVHPSEVRSKLQRAEMIQAWDQLHSFF	Both monomeric and homodimeric forms were purifed and used in the PP-InsP assay, includes 'SN' scar on the N-terminus	ANY58851.1
EhIP6KA	MAHHHHHHSSGLEVLFQGPMNTKIKREHMSTKKSQWVQAGGHGGPQQLHPDGQYLLKPCLSHRERDFYLHIKDDKEWTGTGIIPKFYGVELHEFGFGELEFIRMENLMYKYKRPFVLDLKIGTQTWDPETASSKMKKRLVVDSTSTTTSLGVRFSGMERNIGEEKPILYSRYLCTHEVNTRDSLKEYIKLFFNDGKKYRKELVPYFISQLDKMIEVMKKREYKMFSSSVLFVYDSTTTLEDKKYNCKMIDFAHNWILSEEECTVEDGFLFGLNNLKSILEDIENEFKSLS	Used to synthesise 5-PP-InsP5 from InsP6, includes 6xHis N-terminal purification tag and 'S' scar on C-terminus	XP_648490.2

### Sheet: Table 3
Supplemental Table 3: Sequences of all proteins expressed in N. benthamiana in this study
Name	Sequence	Notes	Relevant NCBI Accession
MoNudix	MYPYDVPDYAYPYDVPDYAYPYDVPDYAGGAPGKPGSSYDASGSRHRCGVVPFHGTSEVWMVPSKESGWILPKGGLDVQDGGDWETCVRREAREEGGFTLGPVEYLGTFGDIVWYKGTVTHKSDPTDPEVKARGPAKHFTISDARGYLTGYGKKKDAMLEALNAATRG	Includes 3xHA tag, signal peptide removed.	XP_003711159.1 and XP_003720442.1
MoNudix E79Q	MYPYDVPDYAYPYDVPDYAYPYDVPDYAGGAPGKPGSSYDASGSRHRCGVVPFHGTSEVWMVPSKESGWILPKGGLDVQDGGDWETCVRRQAREEGGFTLGPVEYLGTFGDIVWYKGTVTHKSDPTDPEVKARGPAKHFTISDARGYLTGYGKKKDAMLEALNAATRG	Includes 3xHA tag, signal peptide removed, identical to MoNudix but with a conserved glutamate substituted with glutamine	XP_003711159.1 and XP_003720442.1
MoNudix KKEE	MYPYDVPDYAYPYDVPDYAYPYDVPDYAGGAPGKPGSSYDASGSRHRCGVVPFHGTSEVWMVPSEESGWILPKGGLDVQDGGDWETCVRREAREEGGFTLGPVEYLGTFGDIVWYKGTVTHKSDPTDPEVKARGPAKHFTISDARGYLTGYGKEKDAMLEALNAATRG	Includes 3xHA tag, signal peptide removed, identical to MoNudix but with two conserved lysines substituted with glutamate	XP_003711159.1 and XP_003720442.1
MoNudix 2	MYPYDVPDYAYPYDVPDYAYPYDVPDYAGGASPTKQLETVKSGSVHGADSSRIRCGVVAFNPDGSVWMVAAKTQGWILPKGGYDQDQDHNMIECVQREAMEEAGLTLSSIYPLDLDEGTLHWYTAKVTADGPRTDKNLDEEKRPLPRPVKVPQAWNALREGNQKKKATMHRALSAALSFWKSVSIGEC	Includes 3xHA tag, signal peptide removed.	KAI7909397.1
MoNudix 2 EQ	MYPYDVPDYAYPYDVPDYAYPYDVPDYAGGASPTKQLETVKSGSVHGADSSRIRCGVVAFNPDGSVWMVAAKTQGWILPKGGYDQDQDHNMIECVQRQAMEEAGLTLSSIYPLDLDEGTLHWYTAKVTADGPRTDKNLDEEKRPLPRPVKVPQAWNALREGNQKKKATMHRALSAALSFWKSVSIGEC**	Includes 3xHA tag, signal peptide removed, identical to MoNudix 2 but with a conserved glutamate substituted with glutamine	KAI7909397.1
ChNudix	MYPYDVPDYAYPYDVPDYAYPYDVPDYAGGNPVKPGSVDEGGSRSRCGVVAFEGNGKVWMVHSKADGLILPKGGYDSDKDSNMEDCVVREAKEEAGVDVIRSSIVALSVDDGSVHWFKCKVSGHGTRTDASLEGRKPPRALPVADAMTELKKDSKGKKKGMQKALKAATK	Includes 3xHA tag, signal peptide removed.	XP_018150598.1
ChNudix EQ	MYPYDVPDYAYPYDVPDYAYPYDVPDYAGGNPVKPGSVDEGGSRSRCGVVAFEGNGKVWMVHSKADGLILPKGGYDSDKDSNMEDCVVRQAKEEAGVDVIRSSIVALSVDDGSVHWFKCKVSGHGTRTDASLEGRKPPRALPVADAMTELKKDSKGKKKGMQKALKAATK	Includes 3xHA tag, signal peptide removed, identical to ChNudix but with a conserved glutamate substituted with glutamine	XP_018150598.1
ChNudix 2	MYPYDVPDYAYPYDVPDYAYPYDVPDYAGGGSVDEGGSRSRCGVVAFEGSGKVWMVHSKADGLILPKGGYDSDKDSNMEDCVVREAKEEAGVNVIRSSIVALSVDDGSVHWFKCKVSGHGTRTDASLGGRKPPRALPVADAMTELKKDTKGKKKGMRKALEAATG	Includes 3xHA tag, signal peptide removed.	XP_018150610.1
ChNudix 2 EQ	MYPYDVPDYAYPYDVPDYAYPYDVPDYAGGGSVDEGGSRSRCGVVAFEGSGKVWMVHSKADGLILPKGGYDSDKDSNMEDCVVRQAKEEAGVNVIRSSIVALSVDDGSVHWFKCKVSGHGTRTDASLGGRKPPRALPVADAMTELKKDTKGKKKGMRKALEAATG	Includes 3xHA tag, signal peptide removed, identical to ChNudix 2 but with a conserved glutamate substituted with glutamine	XP_018150610.1
CgNudix	MYPYDVPDYAYPYDVPDYAYPYDVPDYAGGQPLDVLAPREYKDWTNFKDINPWSLPEHYVKGTGDKAGSVYLGHERIRCGVVAFDGSTGIWMIPANNNFETVGYILPRGGYDIEKDKDMGDCVLREALEEGGLVISRSSLKPLGLSKGGSVFWFKGTVTKTVTPTEVRAHPPKLFSLTNAPKELQKPLKSPQKKEDMRMAFSVAERL	Includes 3xHA tag, signal peptide removed.	XP_008100877.1
CgNudix EQ	MYPYDVPDYAYPYDVPDYAYPYDVPDYAGGQPLDVLAPREYKDWTNFKDINPWSLPEHYVKGTGDKAGSVYLGHERIRCGVVAFDGSTGIWMIPANNNFETVGYILPRGGYDIEKDKDMGDCVLRQALEEGGLVISRSSLKPLGLSKGGSVFWFKGTVTKTVTPTEVRAHPPKLFSLTNAPKELQKPLKSPQKKEDMRMAFSVAERL	Includes 3xHA tag, signal peptide removed, identical to CgNudix but with a conserved glutamate substituted with glutamine	XP_008100877.1
CtNudix	MYPYDVPDYAYPYDVPDYAYPYDVPDYAGGQNGNGLLPGDEAAWKSMQSIDAWYLPSDVVSGGTKDGSVTLKGSKDRIRCGVVPYDKNGKVWMIPANGNFNQVGYILPRGGYDSRHDSTLADCVLREAKEEGGIIIDIKSLIPLGRSNQGSVYWYRGTVTKQVKPTEQRAQPPKLFDLSTARKELQKPPGNPKKKADMRMALLNSVSAQQSMSYQSTFRQRQRGGPKQT	Includes 3xHA tag, signal peptide removed.	HO663661.1
CtNudix EQ	MYPYDVPDYAYPYDVPDYAYPYDVPDYAGGQNGNGLLPGDEAAWKSMQSIDAWYLPSDVVSGGTKDGSVTLKGSKDRIRCGVVPYDKNGKVWMIPANGNFNQVGYILPRGGYDSRHDSTLADCVLRQAKEEGGIIIDIKSLIPLGRSNQGSVYWYRGTVTKQVKPTEQRAQPPKLFDLSTARKELQKPPGNPKKKADMRMALLNSVSAQQSMSYQSTFRQRQRGGPKQT	Includes 3xHA tag, signal peptide removed, identical to CtNudix but with a conserved glutamate substituted with glutamine	HO663661.1
Nanoluciferase	MYPYDVPDYAYPYDVPDYAYPYDVPDYAGGVFTLEDFVGDWRQTAGYNLDQVLEQGGVSSLFQNLGVSVTPIQRIVLSGENGLKIDIHVIIPYEGLSGDQMGQIEKIFKVVYPVDDHHFKVILHYGTLVIDGVTPNMIDYFGRPYEGIAVFDGKKITVTGTLWNGNKIIDERLINPDGSLLFRVTINGVTGWRLCERILA	Includes 3xHA tag	QMV47821.1
RUBY reporter	MILAIWFISFHFIKLLFSQQTTKLLPPGPKPLPIIGNILEVGKKPHRSFANLAKIHGPLISLRLGSVTTIVVSSADVAKEMFLKKDHPLSNRTIPNSVTAGDHHKLTMSWLPVSPKWRNFRKITAVHLLSPQRLDACQTFRHAKVQQLYEYVQECAQKGQAVDIGKAAFTTSLNLLSKLFFSVELAHHKSHTSQEFKELIWNIMEDIGKPNYADYFPILGCVDPSGIRRRLACSFDKLIAVFQGIICERLAPDSSTTTTTTTDDVLDVLLQLFKQNELTMGEINHLLVDIFDAGTDTTSSTFEWVMTELIRNPEMMEKAQEEIKQVLGKDKQIQESDIINLPYLQAIIKETLRLHPPTVFLLPRKADTDVELYGYIVPKDAQILVNLWAIGRDPNAWQN…	Includes 2A self-cleaving peptides to create all proteins required for betalain production in N. benthamiana	WGJ63507.1
AvrM14-A	MYPYDVPDYAYPYDVPDYAYPYDVPDYAGGAGNNDLKNVKAIAIVYRELSDGSQTVLLAKMKGLADEKGWMFVRGHVREDEEADPGVAAIRETQEETGFTGMVKKSGAPFTQPGSKDTQRVITIHPHIVQVQEASKSKDTEDTVKRQFLWVHPSEVRSKLQRAEMIQAWDQLHSFF	Includes 3xHA tag, signal peptide removed.	ANY58851.1

### Sheet: Table 4
Supplemental Table 4: Promoter sequences discussed in this study
Name	Sequence immediately upstream of start codon (or transcriptional start site for OsIPS2)	Size (bp)	Number of P1BS ('GnATATnC')	Notes
NbSPX1	TGTCTATCTTATAGAAGAGTTATACTTTGAGCTAAGTCTTTTCTCTTCCTATAAATAGAGGGGTCTTACCCCATTGTCAATCATCCCTAAGTATCAATAAGAATACTCCTCTCTCTACTTTTCTCTATATTGTTCTTGTTCTTATATTATTTCATAACAGTGACGACGTAACTTAATAGTTAAGGAGAAAGTATCGAGACTTAACAAGTAAGGAATAGAATATTTATAAAAGACATAGGGTACTGTTCATGTACGAACTGAATATTTAAGTGCTATAATAAACGTGCTCAAGTATATTTTTATAATTAAATTTAATTAATTTTTGTTCCCACTCTACTTTGTTTTGAGAAAACATAAACACTTCTAATATAACTCAAACCTCAGCTTGTCAATTGAAAT…	1000	3	The 1000 bp immedietly upstream of the ATG start codon in the predicted NbSPX1 gene.
NbPECP1	TAATCCTTATTAATTCAACAATGTATAATTTTTTTACCCTCACCTCTTCTGCGGTAAAGAAGTGTAAAACCTTTTTGGTTTAGTTTCCTTTCTTCCCTTTTTTGGGTCCAGGGTTTCCTTTATTTACGTTGTCTTTCTCAAGGAAGAAACAAGATGGATAATTTCCTTACTGCAAAAATGATCAACTCGAATCAAAGTTCTGAGAAAATTAGATATATACCCTTTTTTCTTTAGAAGCTTTTTGTTTTCACCCCTCGATTATTTGAAAATTAATGCTTAAAAACACATTTTTTTCTTTTTCTTATCATCACTTTCTTATCCTGATTAATATTAATGGTATTAATACTGTAACAAATAAAGTCGTCTAAAGTAATTTTATTTAGCAATAAAAGCGTAAAC…	1000	3	The 1000 bp immedietly upstream of the ATG start codon in the predicted NbPECP1 gene.
NbRALF23a	CCATGTACGGGAGTTAACAGAAGAAAATTTTTCTTCAAAGTCTTTTGTTACAAGATTATAGGGATGATGGTATTAAGTGTTGGAGGAGCAGCATCCTTGGCTTTATTCTTGTTCTTGGAGGAACTGGTGTTCTTTGAAAAATAATCCATAACACGTTACGGAAGAAGGAAAAGATTTTTTTGTTTGAAGAGAGTTAAAGAAAAATTGAAGAACGGAATACCAGTAGGATGAATGATGTATGAGAGAGTTTGGAGAATTAAAGAGTATGAATGAAGGAAGTTGATACGTATACGTAAAGGTTTAGGCGGCTAAGTTCGTGACCATGATTACCTCGATAACCAGCAAAAGTTATGTTGAATCGTGGGATAATGCATGTTCGGTGCATTAAATGCAAAGAGA…	3000	1	The 3000 bp immedietly upstream of the ATG start codon in the predicted NbRALF23a gene.
NbRALF23b	TGGATAGTCCAGAAATAGGGGAAACACTGTTCGTTTTTCTGTAAAATATCGACAAGGCTTACTTGGGAGCACGTGCTTCTAAGCGCCGATCACGATCCTAAATTGGATCATGACAATTATGATGGTTGTTTTGCATGGTCGCATGCGAATATGACAGATATCCCAACGGAAGTGATCGTGCACAAGCTAAGCTTGGATCCAAACGTCCATCCGGAAAGACAAAAGAAATGCCTAATTGCGAAGGCCAGGGATAAATTCGCCGAAAAAGAAATAACCCTCTTCCTTGATATCTGTTAAATCCGAAAGGTAAAATATTCAAACTAGCTAACTAATGTAGTGGTAGTTCTATTGCCATTAAATGCAATTTTATGTTATAAAATGAAGTAGCATTGCAATAGA…	3000	1	The 3000 bp immedietly upstream of the ATG start codon in the predicted NbRALF23b gene.
PSI RUBY	GAATTCGAATTAAATAAGTGTGTTTGGGAATATTCTGATCTGGCAAAGCACCAAAAAATTGGAATATTCTTGCTTGAATTAAATAAGTGTGTTTGGGAATATTCTGATCTGGCAAAGCACCAAAAAATTGGAATATTCTTGTCAGAATTAAATAAGTGTGTTTGGGAATATTCTGATCTGGCAAAGCACCAAAAAATTGGAATATTCTTACTAGTGGATCTTCGCAAGACCCTTCCTCTATATAAGGAAGTTCATTTCATTTGGAGAGGACACGCTGAAGCTAGATCTGAATTCTACTGTATTTTTACAACAATTACCAACAACAACAAACAACAAACAACATTACAATTACTATTTACAATTACA	366	6	The promoter and 5ʹ-UTR used to create the PSIRUBY phosphate starvation reporter gene.
OsSPX1	GGAAAGATTGATATTGTGATATATATATACAACTACTCTATCTATCTTGTTAGTACTCTCTCCGTTCTAAAATATAAGCATTTTCAGCATAGTACCAAATCAACCATTTTTTAACTTTGACTATTAATAGCAAAAAAAAATAAAAAAGATCAATAATGTCAAATTGATGTTACTAGATTTATCATTAATCAAATTATTATAATATGCAACTCTTTTTATTTAAAACATTTTATTTTTATAGATATTGTTTATCAAAGTAGTATCTCGAACACTGTGTCGAGATTTAAAAATATTTATATTTTAGGACAGATGAATTACATAGCAAGTCTTATGTTTGCATTGTCCAGGGGAAATATGGCTTTGTTTCAATAGCCACAATTATACTCCCTATATTAGGGG…	1000	2	The 1000 bp immedietly upstream of the ATG start codon in the rice SPX1 gene (Os06g0603600).
OsIPS2	CCATATAACCAGACTCATTAGATGCTTTCAGCTCAGCTCAACAAATTTTGCGAGCTTGGGGTTGGGCTCGAGCTCGGTTCGTTAAGAGCTCGAGCAACTCGCAAGCCTTGAGCTTTATTATTATTGTTGTTATTTTACAGCCTTAGGCCAATCCTCCGTATGCACCAAATGAGCGTGCAAAGATGCAAAAGCATAGCGAGATTTTTCTCATGAAATGTATTGGGCAATATCTGTCCCTTGCAACTTATAAGTTATAACCACAAGTCCACAACTCCGTAAGTATACATTGGAACATGAACATCAGTGTCCTGTTAAAGGACTTATTTTGGGCCCTCCCTCTGTTTATTGGCATGAAGACCAAAGCAGGCATAAGGCCCACCTGGCCTAGTCCAGTCTGAT…	1000	2	The 1000 bp immedietly upstream of the transcriptional start site rice IPS2 gene (Os01g0838350).

### Sheet: Table 5
Supplemental Table 5: Crystallography data collection and structure refinement statistics.
Protein	MoNudix - PDB ID: 8SXS
Data collection	Data collection
Detector	Dectris Eiger X 16M
Wavelength (Å)	0.9537
Space group	P 21 21 21
a, b, c (Å)	59.19 60.55 62.49
a, b, g (°)	90 90 90
Resolution (Å)	42.97 – 1.57 (1.626 - 1.57)
Total no. of reflections	210330 (21314)
No. of unique reflections	32004 (3145)
Completeness (%)	99.89 (99.90)
Multiplicity	6.6 (6.8)
Mean I /s(I)	22.35 (6.08)
Rmerge (%)	0.04718 (0.212)
Rmeas (%)	0.05132 (0.2297)
Rpim (%)	0.01994 (0.08744)
CC1/2	0.999 (0.982)
Matthews coefficient (Å3 Da-1)	2.05
Refinement	Refinement
Resolution range (Å)	42.97 – 1.57 (1.626 - 1.57)
Rwork (%)	15.6 (16.9)
Rfree (%)	19.5 (22.0)
No. of non-H atoms
Total	2387
- Protein	1996
- Ligand	0
- Water	391
Average B-factor (Å2)	20.85
R.m.s.d. from ideal geometry
Bond lengths (Å)	0.009
Bond angles (°)	1.02
Ramachandran plot, residues in (%)
Favoured regions	98.79
Additionally allowed regions	0.4
Outlier regions	0.81

### Sheet: Table 6
Supplemental Table 6: Primer sequences used throughout the study
Name	Sequence (5ʹ - 3ʹ)	Notes
Ube35 Reverse	CATACAGGCGGGTCCATTCT	Pombo et al., 2019 (76) identified Ube35 as a reference gene with low variation in N. benthamiana-bacterial interaction studies
Ube35 Forward	TGAGTGCACCAAATCCAGATGA	Pombo et al., 2019 (76) identified Ube35 as a reference gene with low variation in N. benthamiana-bacterial interaction studies
SPX1 Reverse	TTAACTGGCTTCTCTCCGCC	Designed for the SPX1 gene in N. tabacum (see NM_001324722.1), which is conserved in the N. benthamiana genome
SPX1 Forward	ACTGAGCCGCTTAAAGTCCC	Designed for the SPX1 gene in N. tabacum (see NM_001324722.1), which is conserved in the N. benthamiana genome
RALF23 Reverse	ACACCCTTTTGCTATTTGCCTG	Designed for a N. benthamiana homologue of Arabidopsis thaliana RALF23, located on Niben261Chr09 in the N. benthamiana Genome V2.6.1
RALF23 Forward	TGAGGAAGTCTCAACAGCGAA	Designed for a N. benthamiana homologue of Arabidopsis thaliana RALF23, located on Niben261Chr09 in the N. benthamiana Genome V2.6.1
PECP1 Reverse	TTGGCACCTAACTCATCCACC	Designed for a N. benthamiana homologue of Arabidopsis thaliana PECP1, located on Niben261Chr08 in the N. benthamiana Genome V2.6.1
PECP1 Forward	TCAGAAATGGCTGCTATTGTGG	Designed for a N. benthamiana homologue of Arabidopsis thaliana PECP1, located on Niben261Chr08 in the N. benthamiana Genome V2.6.1
EF1a Reverse	AGAACGCCTGTCAATCTTGG	Primer from Pombo et al., 2019 (76)
EF1a Forward	AGCTTTACCTCCCAAGTCATC	Primer from Pombo et al., 2019 (76)
RNAi(Nudix1)i-fw	TTTCTCGAGATCCTCGGGTGGCGGCATTAAG	Primer used to amplify the antisense MoNudix fragment for RNAi
RNAi(Nudix1)i-rv	TTTTACGTAAGGAGAGTGGTTGGATACTG	Primer used to amplify the antisense MoNudix fragment for RNAi
RNAi(Nudix1)-fw	TTTAGATCTAGGAGAGTGGTTGGATACTG	Primer used to amplify the sense MoNudix fragment for RNAi
RNAi(Nudix1)-rv	TTTGGGCCCATCCTCGGGTGGCGGCATTAAG	Primer used to amplify the sense MoNudix fragment for RNAi
MoNudix1qRT-F1	CTTCACTCGTGCCGTGAAAC	Designed to measure MoNudix gene expression during rice blast infection
MoNudix1qRT-R1	ATCTCACCTTCGGGCTTGTC	Designed to measure MoNudix gene expression during rice blast infection
MgActin_F	AGCGTGGTATCCTCACTTTGC	Designed to measure Magnaporthe oryzae actin gene expression as a qPCR reference gene
MgActin_R	ATCTTCTCTCGGTTGGACTTGG	Designed to measure Magnaporthe oryzae actin gene expression as a qPCR reference gene
MoNudix1-EcoRI-F1	AAAGAATTCGCGCTTAGCAAGCGGCGCAG	Primers used to fluorescently label MoNudix in M. oryzae
MoNudix1-BamHI-R1	TTTGGATCCTCCTCGGGTGGCGGCATTAAG	Primers used to fluorescently label MoNudix in M. oryzae
MhNx_HygR F	GGCTTGTCCCGGCTATCCTGGCGGCACCCGGAAAGCCTGGCTGACAATGCGTTTTATTCTTGTTGACATGG	attaching short flanks for homologous recombination to HygR
MhNx_pTel_F	GGCTTGTCCCGGCTATCCTGGCGGCACCCGGAAAGCCTGGCTGATTCATAAATAGCGAAAACCCGCGA	attaching short flanks for homologous recombination to Fen/Nat R
MhNx_HygR R	ATTAAGGGCCTCTAGCATGGCGTCCTTCTTCTTTCCATACCCCTCACTGGCCGTCGTTTTAC	attaching short flanks for homologous recombination to HygR
MhNx_pTel_R	ATTAAGGGCCTCTAGCATGGCGTCCTTCTTCTTTCCATACCCGAAGTCGTCACATTCGCTGTCT	attaching short flanks for homologous recombination to Fen/NatR
gRNA-1	AAGCTAATACGACTCACTATAGGATTGGATGTTCAGGACGGGTTTTAGAGCTAGAAATAGCAAG	DNA matrix for gRNA synthesis
gRNA-2	AAGCTAATACGACTCACTATAGGAAACTTGTGTAAGGCGCGGTTTTAGAGCTAGAAATAGCAAG	DNA matrix for gRNA synthesis
gRNA-3	AAGCTAATACGACTCACTATAGTCGATAGCTTATGACGCGAGGTTTTAGAGCTAGAAATAGCAAG	DNA matrix for gRNA synthesis
MoNX-Fl_F	ATGAAGTCCTCTTTGTTTTATCTCACCTTCG	full length primer MoNUDIX
MoNX-Fl_R	CTATCCTCGGGTGGCGGC	full lengtht primer MoNUDIX
gRNA_Hyg	AAGCTAATACGACTCACTATAGCCGATCTTAGCCAGACGAGGTTTTAGAGCTAGAAATAGCAAG	DNA matrix for gRNA synthesis
pTel_F	TGGACGACTAAACCAAAATAGGC	verification of genome editing of MoNUDIX
qPCR MoNUDIX F	CCTTTGGCGACATCGTTTGG	qPCR primer for MoNUDIX
qPCR MoNUDIX R	CCCCTTGCATCGGAGATTGT	qPCR primer for MoNUDIX
qPCR MoACTIN F	ACAATGGTTCGGGTATGTGC	qPCR primer for MoACTIN
qPCR MoACTIN R	GACAATGGACGGGAAGAC	qPCR primer for MoACTIN
pTK144_OE F	TTCAATGCGTTTTATTCTTGTTGAC	primer for amplification of expression constructs
pTK144_OE R	TATGCATAGTACCGAGAAACTAGGCC	primer for amplification of expression constructs
NW-KO-NX-F	TGTTATGCGAATCGGGGCAG	verification of complementation
Nx_pTK Gib	AcccaatcttcaaagcggccgcATGAAGTCCTCTTTGTTTTATCTCACCTTCG	primer for cloning MoNUDIX into pTK144
Nx_pTK Gib-STOP	TCGGAGGAGGCagcactagtTCCTCGGGTGGCGG	primer for cloning MoNUDIX into pTK144
NXcompl_Gib F	CAAAAAATGGCGCGCCATATGGTACCTACGATCGAAGAGGACACGG	primer for Gibson assembly of pTelFen and complementation construct
NXcompl_Gib R	ccttttgcTCACATGCATGTAGGATCCCTTGATGTCGGAGTGTTTAACGTC	primer for Gibson assembly of pTelFen and complementation construct
NWkNX_F	AGTGCGTGAAAGTAGCGTGT	verification of genome editing of MoNUDIX/ complementation
NW-Comp F2	TCAGGACCCCGGACATATCA	verification of in locus complementation
NW-Comp R2	CCCCTTGCATCGGAGATTGT	verification of in locus complementation
SeqMoNX_F	TACGATCGAAGAGGACACGG	complementation construct
Nxcompl_R	TATTGTGCAGGAAAAGTGTC	complementation construct
Nwcomp F	TTTGGAAGCGGAGAACCACA	verification of genome editing of MoNUDIX/cloning of constructs
Nwcomp R	CTTGATGTCGGAGTGTTTAACGTC	verification of genome editing of MoNUDIX/cloning of constructs
NX78/79_F	TGTGTAAGGgcCGcGGCTAGGGAGGAGGgtggg	generation of inactive versions by site directed mutagenesis
NX78/79_R	AGCCgCGgcCCTTACACAAGTTTCCcagtcg	generation of inactive versions by site directed mutagenesis
NXKombi78/79/82/83F	cCGcGGCTAGGGcGGcGGGTGGGTTTACGCTCG	generation of inactive versions by site directed mutagenesis
NXKombi78/79/82/83R	ACCCgCCgCCCTAGCCgCGgcCCTTACACAAGTTTCCCag	generation of inactive versions by site directed mutagenesis
NXFLFMUT F	ATGAAGTCCTCTTTGTTTTATCTCACCTTCG	generation of inactive versions by site directed mutagenesis
NXFLRMUT R	CTATCCTCGGGTGGCGGc	generation of inactive versions by site directed mutagenesis
NX82/83F	GGCTAGGGcGGcGGGTGGGTTTACGCTCg	generation of inactive versions by site directed mutagenesis
NX82/83R	ACCCgCCgCCCTAGCCTCGCGCCTTA	generation of inactive versions by site directed mutagenesis
NX83F	GGCTAGGGaGGcGGGTGGGTTTACGCTCg	generation of inactive versions by site directed mutagenesis
NX83R	ACCCgCCtCCCTAGCCTCGCGCCTTA	generation of inactive versions by site directed mutagenesis
5UTR_NXiL_Gib F	gatggctcgagtttttcagcaagatTTTGGAAGCGGAGAACCACA	verification of genome editing of MoNUDIX/ in locus tagging
NxiLRsnp	TAGCtTCtCGCCTTACACAAGtttccca	primer for in locus tagging of MoNudix with mRFP
NxiLFsnp2	CTTGTGTAAGGCGaGAaGCTAGGGAGGAGG	primer for in locus tagging of MoNudix with mRFP
NxiLRtomRFP	gacgtcctcggaggaggcTCCTCGGGTGGCGGCATTAAGg	primer for in locus tagging of MoNudix with mRFP
NxiLmRFP F	GCCTCCTCCGAGGACGTC	primer for in locus tagging of MoNudix with mRFP
NxiLmRFP R	CAGCCATTTAGTATGCATGTAGCCCAtcatgctccagtactgtggcg	primer for in locus tagging of MoNudix with mRFP
3UTRF	TGGGCTACATGCATACTAAATGGCTGG	verification of genome editing of MoNUDIX
3UTR_Gib R	gaatattgtaggagatcttctagaaagatTACGATCGAAGAGGACACGGg	verification of genome editing of MoNUDIX
PWL Promoter F	gtaggaacccaatcttcaaagcggccTGAAGAGCCGTCAACTGCCG	cloning of expression construct of PWL::GFP
PWL R	CTCCTCGCCCTTGCTCACAATATTGCAGCCCTCTTCTCGCTG	cloning of expression construct of PWL::GFP
PWL GFP F	GTGAGCAAGGGCGAGGAGC	cloning of expression construct of PWL::GFP
PWL GFP R	TCACTTGTACAGCTCGTCCATGC	cloning of expression construct of PWL::GFP
PWL term F	GCATGGACGAGCTGTACAAGTGACGAGTTATTGTTAGTCGAATTAGTGTTAGTCG	cloning of expression construct of PWL::GFP
PWL term R	CGGAGGAGGCagcactagGCTGAAGAGACGCGTTTAAATCAGG	cloning of expression construct of PWL::GFP
qPCR SPX 1F	GGACAAGCCTTCGAATCCCA	qPCR analysis of induced genes
qPCR SPX 1R	ACAGTAGAGCTTCCGCTTCG	qPCR analysis of induced genes
qPCR OsACTIN 2F	GGTCAAGGCAGGTTTTGCTG	qPCR analysis of induced genes
qPCR OsACTIN 2R	TTGCCTGAGCTTCATCACCC	qPCR analysis of induced genes
qPCR IPS2 1F	GCAACCCATGCAGTGTTCTC	qPCR analysis of induced genes
qPCR IPS2 1R	GCACCTGCCTAGTGGATACC	qPCR analysis of induced genes
insHPH	CGGAGACGCTGTCGAACTTT	verification of genome editing of MoNUDIX/ deletion
SeqMoNX_R	GCGCCAGCCATTTAGTATGC	verification of genome editing of MoNUDIX/ deletion
*Restriction sites are underlined
